# Automatic detection of complex structural genome variation across world populations

**DOI:** 10.1101/200170

**Authors:** Bo Zhou, Joseph G. Arthur, Hanmin Guo, Christopher R. Hughes, Taeyoung Kim, Yiling Huang, Reenal Pattni, HoJoon Lee, Hanlee P. Ji, Giltae Song, Dean Palejev, Xiang Zhu, Wing H. Wong, Alexander E. Urban

## Abstract

Complex structural variants (cxSVs), e.g. inversions with flanking deletions or interspersed inverted duplications, are part of human genetic diversity but their characteristics are not well delineated. Because their structures are difficult to resolve, cxSVs have been largely excluded from genome analysis and population-scale association studies. To permit large-scale detection of cxSVs from paired-end whole-genome sequencing, we developed Automated Reconstruction of Complex Variants (ARC-SV) using a novel probabilistic algorithm and a machine learning approach that leverages the new Human Pangenome Reference Consortium diploid assemblies. Using ARC-SV, we resolved, across 4,262 human genomes spanning all continental super-populations, 8,493 cxSVs belonging to 12 subclasses. Some cxSVs with population-specific signatures are shared with Neanderthals. Overall cxSVs are significantly enriched in regions prone to recombination and germline *de novo* mutations. Many cxSVs mark phenotypic hotspots (each significantly associated with ≥ 20 traits) identified in genome-wide association studies (GWAS), and 46.4% of all significant GWAS-SNPs catalogued to date reside within ±125 kb of at least one cxSV locus. Common SNPs near cxSVs show significant trait heritability enrichment. Genomic regions affected by cxSVs are enriched for bivalent chromatin states. Rare cxSVs are enriched in neural genes and loci undergoing rapid or accelerated evolution and recently evolved *cis*-regulatory regions for human corticogenesis. We also identified 41 fixed loci where divergence from our most recent common ancestor is via localized cxSV. Our method and analysis framework allow for the accurate, efficient, and automatic identification of cxSVs for future population-scale studies of human disease and genome biology.
