## Supplementary material for "Automatic detection of complex structural genome variation across world populations": Table 1

### Sheet: Sheet1
Super population	1000GP	HGDP	SGDP	Total
Africa	893	88	34	1015
Europe	632	137	65	834
America	490	51	22	563
East Asian	585	193	44	822
Central Asia and Siberia			25	25
South Asia	601	181	30	812
Middle East		153		153
Oceania		25	13	38
Total	3201	828	233	4262
